# An integrated transcriptomic and epigenomic atlas of mouse primary motor cortex cell types

**DOI:** 10.1101/2020.02.29.970558

**Authors:** Zizhen Yao, Hanqing Liu, Fangming Xie, Stephan Fischer, A. Sina Booeshaghi, Ricky S Adkins, Andrew I. Aldridge, Seth A. Ament, Antonio Pinto-Duarte, Anna Bartlett, M. Margarita Behrens, Koen Van den Berge, Darren Bertagnolli, Tommaso Biancalani, Héctor Corrada Bravo, Tamara Casper, Carlo Colantuoni, Heather Creasy, Kirsten Crichton, Megan Crow, Nick Dee, Elizabeth L Dougherty, Wayne I. Doyle, Sandrine Dudoit, Rongxin Fang, Victor Felix, Olivia Fong, Michelle Giglio, Jeff Goldy, Mike Hawrylycz, Hector Roux de Bézieux, Brian R. Herb, Ronna Hertzano, Xiaomeng Hou, Qiwen Hu, Jonathan Crabtree, Jayaram Kancherla, Matthew Kroll, Kanan Lathia, Yang Eric Li, Jacinta D. Lucero, Chongyuan Luo, Anup Mahurkar, Delissa McMillen, Naeem Nadaf, Joseph R. Nery, Sheng-Yong Niu, Joshua Orvis, Julia K. Osteen, Thanh Pham, Olivier Poirion, Sebastian Preissl, Elizabeth Purdom, Christine Rimorin, Davide Risso, Angeline C. Rivkin, Kimberly Smith, Kelly Street, Josef Sulc, Thuc Nghi Nguyen, Michael Tieu, Amy Torkelson, Herman Tung, Eeshit Dhaval Vaishnav, Valentine Svensson, Charles R. Vanderburg, Vasilis Ntranos, Cindy van Velthoven, Xinxin Wang, Owen R. White, Z. Josh Huang, Peter V. Kharchenko, Lior Pachter, John Ngai, Aviv Regev, Bosiljka Tasic, Joshua D. Welch, Jesse Gillis, Evan Z. Macosko, Bing Ren, Joseph R. Ecker, Hongkui Zeng, Eran A. Mukamel

## Abstract

Single cell transcriptomics has transformed the characterization of brain cell identity by providing quantitative molecular signatures for large, unbiased samples of brain cell populations. With the proliferation of taxonomies based on individual datasets, a major challenge is to integrate and validate results toward defining biologically meaningful cell types. We used a battery of single-cell transcriptome and epigenome measurements generated by the BRAIN Initiative Cell Census Network (BICCN) to comprehensively assess the molecular signatures of cell types in the mouse primary motor cortex (MOp). We further developed computational and statistical methods to integrate these multimodal data and quantitatively validate the reproducibility of the cell types. The reference atlas, based on more than 600,000 high quality single-cell or -nucleus samples assayed by six molecular modalities, is a comprehensive molecular account of the diverse neuronal and non-neuronal cell types in MOp. Collectively, our study indicates that the mouse primary motor cortex contains over 55 neuronal cell types that are highly replicable across analysis methods, sequencing technologies, and modalities. We find many concordant multimodal markers for each cell type, as well as thousands of genes and gene regulatory elements with discrepant transcriptomic and epigenomic signatures. These data highlight the complex molecular regulation of brain cell types and will directly enable design of reagents to target specific MOp cell types for functional analysis.
