## Supplemental Table 1 for "An integrated transcriptomic and epigenomic atlas of mouse primary motor cortex cell types"

### Sheet: Table S1 Samples and cell numbe
Dataset	Organization	Contact	NeMO Archive access	Technique	Subspecimen Type	Project	Total cells	Cells passing QC before clustering	Cells passing QC after clustering	Fraction passing QC	Excitatory cells	Inhibitory cells	Neurons	Non-neuronal cells	Broad cell types	Cell types (subclusters)
scRNA SMART	Allen Institute for Brain Science	Hongkui Zeng <HongkuiZ@alleninstitute.org>	https://assets.nemoarchive.org/dat-oijbtmc	SMART-seq v4	Cells	zeng_sc_SSv4	6439	6300	6288	0.976549	4152	2092	6244	44	61
scRNA 10X v3 A	Allen Institute for Brain Science	Hongkui Zeng <HongkuiZ@alleninstitute.org>	https://assets.nemoarchive.org/dat-n9ap8cz	10x Chromium 3' v3 sequencing	Cells	zeng_sc_10xv3	176584	94170	71183	0.403111	61819	7908	69727	1456	78
scRNA 10X v2 A	Allen Institute for Brain Science	Hongkui Zeng <HongkuiZ@alleninstitute.org>	https://assets.nemoarchive.org/dat-3k8aaar	10x Chromium 3' v2 sequencing	Cells	zeng_sc_10Xv2	145748	124330	122641	0.841459	93852	27588	121440	1201	89
snRNA SMART	Allen Institute for Brain Science	Hongkui Zeng <HongkuiZ@alleninstitute.org>	https://assets.nemoarchive.org/dat-t9e8c9u	SMART-seq v4	Nuclei	zeng_sn_SSv4	6848	6278	6171	0.901139	4167	1744	5911	260	46
snRNA 10X v3 B	Cold Spring Harbor Laboratory; Broad Institute	Evan Macosko <emacosko@broadinstitute.org>	https://assets.nemoarchive.org/dat-j3xxa7z	10x Chromium 3' v3 sequencing	Nuclei	huang_sn_10xv3	215823	178026	178026	0.82487	95634	19790	115424	62602		221
snRNA 10X v3 A	Allen Institute for Brain Science	Hongkui Zeng <HongkuiZ@alleninstitute.org>	https://assets.nemoarchive.org/dat-sv5oe57	10x Chromium 3' v3 sequencing	Nuclei	zeng_sn_10xv3	90266	40555	40166	0.444974	33180	6526	39706	460	67
snRNA 10X v2 A	Allen Institute for Brain Science	Hongkui Zeng <HongkuiZ@alleninstitute.org>	https://assets.nemoarchive.org/dat-a6qizv0	10x Chromium 3' v2 sequencing	Nuclei	zeng_sn_10Xv2	91071	76714	76525	0.840278	66008	9667	75675	850	43
Open chromatin	Salk Institute for Biological Sciences	Bing Ren <biren@health.ucsd.edu>	https://assets.nemoarchive.org/dat-n5ivyeg	ATAC-seq	Nuclei	ecker_sn_ATACseq	135665	81196	81196	0.598504	45909	8935	54844	26352	20
DNA methylation	Salk Institute for Biological Sciences	Joseph R. Ecker <ecker@salk.edu>	https://assets.nemoarchive.org/dat-cb5kiub	mC-seq2	Nuclei	ecker_sn_mCseq	9941	9872	9872	0.993059	7725	1561	9286	586	27
Total		Hongkui Zeng <HongkuiZ@alleninstitute.org>	https://assets.nemoarchive.org/dat-ch1nqb7				695362	516971	514597	0.740042	346475	75811	422286	92311		221
