## Supplemental Table 3 for "An integrated transcriptomic and epigenomic atlas of mouse primary motor cortex cell types"

### Sheet: RNA_consensus_Accession
Taxonomy accession ID [https://docs.google.com/spreadsheets/d/10gYNyOhc0YHOYKjgsvLfumf65CqLeiVDCE3Wrxz4Txo/edit#gid=0]	Cell type accession	Cell type alias	Cell type alternative alias(es)	class_label	cluster_size
CS2002013	CS2002013001	Lamp5 Pax6		GABAergic	700
CS2002013	CS2002013002	Lamp5 Egln3_1		GABAergic	618
CS2002013	CS2002013003	Lamp5 Egln3_2		GABAergic	814
CS2002013	CS2002013004	Lamp5 Egln3_3		GABAergic	1276
CS2002013	CS2002013005	Lamp5 Pdlim5_1		GABAergic	1288
CS2002013	CS2002013006	Lamp5 Pdlim5_2		GABAergic	2221
CS2002013	CS2002013007	Lamp5 Slc35d3		GABAergic	6850
CS2002013	CS2002013008	Lamp5 Lhx6		GABAergic	633
CS2002013	CS2002013009	Sncg Col14a1		GABAergic	697
CS2002013	CS2002013010	Sncg Slc17a8		GABAergic	498
CS2002013	CS2002013011	Sncg Calb1_1		GABAergic	321
CS2002013	CS2002013012	Sncg Calb1_2		GABAergic	175
CS2002013	CS2002013013	Sncg Npy2r		GABAergic	863
CS2002013	CS2002013014	Vip Sncg		GABAergic	546
CS2002013	CS2002013015	Vip Serpinf1_1		GABAergic	254
CS2002013	CS2002013016	Vip Serpinf1_2		GABAergic	855
CS2002013	CS2002013017	Vip Serpinf1_3		GABAergic	315
CS2002013	CS2002013018	Vip Htr1f		GABAergic	1940
CS2002013	CS2002013019	Vip Gpc3		GABAergic	1518
CS2002013	CS2002013020	Vip C1ql1		GABAergic	1838
CS2002013	CS2002013021	Vip Mybpc1_1		GABAergic	803
CS2002013	CS2002013022	Vip Mybpc1_2		GABAergic	2361
CS2002013	CS2002013023	Vip Mybpc1_3		GABAergic	1064
CS2002013	CS2002013024	Vip Chat_1		GABAergic	3350
CS2002013	CS2002013025	Vip Chat_2		GABAergic	1060
CS2002013	CS2002013026	Vip Igfbp6_1		GABAergic	963
CS2002013	CS2002013027	Vip Igfbp6_2		GABAergic	816
CS2002013	CS2002013028	Sst Chodl		GABAergic	876
CS2002013	CS2002013029	Sst Penk		GABAergic	497
CS2002013	CS2002013030	Sst Myh8_1		GABAergic	3161
CS2002013	CS2002013031	Sst Myh8_2		GABAergic	889
CS2002013	CS2002013032	Sst Myh8_3		GABAergic	419
CS2002013	CS2002013033	Sst Htr1a		GABAergic	697
CS2002013	CS2002013034	Sst Etv1		GABAergic	290
CS2002013	CS2002013035	Sst Pvalb Etv1		GABAergic	342
CS2002013	CS2002013036	Sst Crhr2_1		GABAergic	1657
CS2002013	CS2002013037	Sst Crhr2_2		GABAergic	1130
CS2002013	CS2002013038	Sst Hpse		GABAergic	1679
CS2002013	CS2002013039	Sst Calb2		GABAergic	2365
CS2002013	CS2002013040	Sst Pvalb Calb2		GABAergic	2175
CS2002013	CS2002013041	Sst Pappa		GABAergic	16
CS2002013	CS2002013042	Sst C1ql3_1		GABAergic	716
CS2002013	CS2002013043	Sst C1ql3_2		GABAergic	646
CS2002013	CS2002013044	Sst Tac2		GABAergic	437
CS2002013	CS2002013045	Sst Th_1		GABAergic	460
CS2002013	CS2002013046	Sst Th_2		GABAergic	67
CS2002013	CS2002013047	Sst Th_3		GABAergic	275
CS2002013	CS2002013048	Pvalb Gabrg1		GABAergic	812
CS2002013	CS2002013049	Pvalb Egfem1		GABAergic	544
CS2002013	CS2002013050	Pvalb Gpr149		GABAergic	2007
CS2002013	CS2002013051	Pvalb Kank4		GABAergic	1633
CS2002013	CS2002013052	Pvalb Calb1_1		GABAergic	448
CS2002013	CS2002013053	Pvalb Calb1_2		GABAergic	1981
CS2002013	CS2002013054	Pvalb Reln		GABAergic	5706
CS2002013	CS2002013055	Pvalb Il1rapl2		GABAergic	4216
CS2002013	CS2002013056	Pvalb Vipr2_1		GABAergic	15
CS2002013	CS2002013057	Pvalb Vipr2_2		GABAergic	575
CS2002013	CS2002013058	L2/3 IT_1		Glutamatergic	2957
CS2002013	CS2002013059	L2/3 IT_2		Glutamatergic	4920
CS2002013	CS2002013060	L2/3 IT_3		Glutamatergic	63878
CS2002013	CS2002013061	L4/5 IT_1		Glutamatergic	58919
CS2002013	CS2002013062	L4/5 IT_2		Glutamatergic	40701
CS2002013	CS2002013063	L5 IT_1		Glutamatergic	21847
CS2002013	CS2002013064	L5 IT_2		Glutamatergic	837
CS2002013	CS2002013065	L5 IT_3		Glutamatergic	5710
CS2002013	CS2002013066	L5 IT_4		Glutamatergic	14587
CS2002013	CS2002013067	L6 IT_1		Glutamatergic	6355
CS2002013	CS2002013068	L6 IT_2		Glutamatergic	14255
CS2002013	CS2002013069	L6 IT Car3		Glutamatergic	1057
CS2002013	CS2002013070	L5 PT_1		Glutamatergic	5799
CS2002013	CS2002013071	L5 PT_2		Glutamatergic	1211
CS2002013	CS2002013072	L5 PT_3		Glutamatergic	760
CS2002013	CS2002013073	L5 PT_4		Glutamatergic	1855
CS2002013	CS2002013074	L5/6 NP_1		Glutamatergic	2855
CS2002013	CS2002013075	L5/6 NP_2		Glutamatergic	3070
CS2002013	CS2002013076	L5/6 NP_3		Glutamatergic	8248
CS2002013	CS2002013077	L5/6 NP CT		Glutamatergic	614
CS2002013	CS2002013078	L6 CT Gpr139		Glutamatergic	558
CS2002013	CS2002013079	L6 CT Cpa6		Glutamatergic	63938
CS2002013	CS2002013080	L6 CT Grp		Glutamatergic	1877
CS2002013	CS2002013081	L6 CT Pou3f2		Glutamatergic	7233
CS2002013	CS2002013082	L6 CT Kit_1		Glutamatergic	565
CS2002013	CS2002013083	L6 CT Kit_2		Glutamatergic	31
CS2002013	CS2002013084	L6b Col6a1		Glutamatergic	1723
CS2002013	CS2002013085	L6b Shisa6_1		Glutamatergic	1217
CS2002013	CS2002013086	L6b Shisa6_2		Glutamatergic	1900
CS2002013	CS2002013087	L6b Ror1		Glutamatergic	3046
CS2002013	CS2002013088	L6b Kcnip1		Glutamatergic	311
CS2002013	CS2002013089	Meis2		GABAergic	50
CS2002013	CS2002013090	Meis2_Top2a		GABAergic	47
CS2002013	CS2002013091	Astro_Top2a		Non-Neuronal	81
CS2002013	CS2002013092	Astro Aqp4_Gfap		Non-Neuronal	1739
CS2002013	CS2002013093	Astro Aqp4_Slc7a10		Non-Neuronal	17606
CS2002013	CS2002013094	OPC Pdgfra		Non-Neuronal	5234
CS2002013	CS2002013095	Oligo Enpp6_1		Non-Neuronal	159
CS2002013	CS2002013096	Oligo Enpp6_2		Non-Neuronal	355
CS2002013	CS2002013097	Oligo Enpp6_3		Non-Neuronal	105
CS2002013	CS2002013098	Oligo Enpp6_4		Non-Neuronal	175
CS2002013	CS2002013099	Oligo Opalin_1		Non-Neuronal	4157
CS2002013	CS2002013100	Oligo Opalin_2		Non-Neuronal	15272
CS2002013	CS2002013101	Oligo Opalin_3		Non-Neuronal	939
CS2002013	CS2002013102	Oligo Opalin_4		Non-Neuronal	649
CS2002013	CS2002013103	Endo		Non-Neuronal	3481
CS2002013	CS2002013104	VLMC_1		Non-Neuronal	169
CS2002013	CS2002013105	VLMC_2		Non-Neuronal	977
CS2002013	CS2002013106	VLMC_3		Non-Neuronal	226
CS2002013	CS2002013107	VLMC_4		Non-Neuronal	157
CS2002013	CS2002013108	VLMC_5		Non-Neuronal	594
CS2002013	CS2002013109	VLMC_6		Non-Neuronal	161
CS2002013	CS2002013110	VLMC_7		Non-Neuronal	81
CS2002013	CS2002013111	SMC		Non-Neuronal	55
CS2002013	CS2002013112	Peri		Non-Neuronal	1532
CS2002013	CS2002013113	Micro		Non-Neuronal	8110
CS2002013	CS2002013114	PVM_1		Non-Neuronal	323
CS2002013	CS2002013115	PVM_2		Non-Neuronal	30
CS2002013	CS2002013116	PVM_3		Non-Neuronal	23

### Sheet: Multimodal_SCF_accession
Taxonomy accession ID	Cell type accession	Cell type alias	Cell type alternative alias(es)
CS2002011	CS2002011001	L2/3 IT (1-2)	SCF-ENS1-C4_1-L2/3 IT (1-2)
CS2002011	CS2002011002	L2/3 IT (3-5)	SCF-ENS1-C4_2-L2/3 IT (3-5)
CS2002011	CS2002011003	L4/5 IT (1)	SCF-ENS1-C1_1-L5 IT Rspo1
CS2002011	CS2002011004	L4/5 IT (2-3)	SCF-ENS1-C1_2-L5 IT Rspo2_Tcap
CS2002011	CS2002011005	L5 IT	SCF-ENS1-C3_2-L5 IT S100b
CS2002011	CS2002011006	L6 IT	SCF-ENS1-C3_1-L6 IT
CS2002011	CS2002011007	L6 IT Car3	SCF-ENS1-C3_3-L6 IT Car3
CS2002011	CS2002011008	L6 CT Cpa6	SCF-ENS1-C2_1-L6 CT Cpa6
CS2002011	CS2002011009	L6 CT Cpa6_Gpr139	SCF-ENS1-C2_2-L6 CT Cpa6_Gpr139
CS2002011	CS2002011010	L6 CT Nxph2	SCF-ENS1-C2_3-L6 CT Nxph2
CS2002011	CS2002011011	L6b Shisa6	SCF-ENS1-C8_1-L6b Shisa6
CS2002011	CS2002011012	L6b Ror1	SCF-ENS1-C8_2-L6b Ror1
CS2002011	CS2002011013	L6b Kcnip1	SCF-ENS1-C8_3-L6b Kcnip1
CS2002011	CS2002011014	L5 PT (1)	SCF-ENS1-C9_1-L5 ET (1)
CS2002011	CS2002011015	L5 PT (2-3)	SCF-ENS1-C9_2-L5 ET (2-3)
CS2002011	CS2002011016	L5 NP Slc17a8	SCF-ENS1-C7_2-L5 NP Slc17a8
CS2002011	CS2002011017	L5/6 NP	SCF-ENS1-C7_1-L5/6 NP
CS2002011	CS2002011018	Pvalb Reln_Calb1	SCF-ENS1-C5_1-Pvalb Reln_Calb1
CS2002011	CS2002011019	Pvalb Gabrg1	SCF-ENS1-C5_4-Pvalb Gabrg1
CS2002011	CS2002011020	Pvalb Vipr2	SCF-ENS1-C5_5-Pvalb Vipr2
CS2002011	CS2002011021	Sst Myh8_Crhr2	SCF-ENS1-C5_2-Sst Myh8_Crhr2
CS2002011	CS2002011022	Sst Calb2_Hspe	SCF-ENS1-C5_3-Sst Calb2_Hspe
CS2002011	CS2002011023	Sst Chodl	SCF-ENS1-C10_1-Sst Chodl
CS2002011	CS2002011024	Vip Chat_Crispld2	SCF-ENS1-C6_1-Vip Chat_Crispld2
CS2002011	CS2002011025	Vip Gpc3_Htr1f_lgfbp6	SCF-ENS1-C6_3-Vip Gpc3_Htr1f_lgfbp6
CS2002011	CS2002011026	Lamp5 Slc35d3	SCF-ENS1-C6_2-Lamp5 Slc35d3
CS2002011	CS2002011027	Lamp5 Pdlim5_Pax6	SCF-ENS1-C6_4-Lamp5 Pdlim5_Pax6
CS2002011	CS2002011028	Lamp5 Lhx6	SCF-ENS1-C6_6-Lamp5 Lhx6
CS2002011	CS2002011029	Sncg	SCF-ENS1-C6_5-Sncg
CS2002012	CS2002011030	L4/5 IT (1)	SCF-ENS2-C1_1_1-L5 IT Rspo1
CS2002012	CS2002011031	L4/5 IT (2)	SCF-ENS2-C1_2_1-L5 IT Rspo2
CS2002012	CS2002011032	L4/5 IT (3)	SCF-ENS2-C1_2_2-L5 IT Tcap
CS2002012	CS2002011033	L6 CT Cpa6 (1)	SCF-ENS2-C2_1_1-L6 CT Cpa6 (1)
CS2002012	CS2002011034	L6 CT Cpa6 (2)	SCF-ENS2-C2_1_2-L6 CT Cpa6 (2)
CS2002012	CS2002011035	L6 CT Cpa6 (3)	SCF-ENS2-C2_2_1-L6 CT Cpa6 (3)
CS2002012	CS2002011036	L6 CT Cpa6 (4)	SCF-ENS2-C2_2_2-L6 CT Cpa6 (4)
CS2002012	CS2002011037	L6 CT Gpr139	SCF-ENS2-C2_2_3-L6 CT Gpr139
CS2002012	CS2002011038	L6 CT Cpa6 (5)	SCF-ENS2-C2_2_4-L6 CT Cpa6 (5)
CS2002012	CS2002011039	L6 CT Nxph2 Pou3f2 (1)	SCF-ENS2-C2_3_1-L6 CT Nxph2 Pou3f2 (1)
CS2002012	CS2002011040	L6 CT Nxph2 Pou3f2 (2)	SCF-ENS2-C2_3_2-L6 CT Nxph2 Pou3f2 (2)
CS2002012	CS2002011041	L6 CT Nxph2 Kit	SCF-ENS2-C2_3_3-L6 CT Nxph2 Kit
CS2002012	CS2002011042	L6 IT	SCF-ENS2-C3_1_1-L6 IT
CS2002012	CS2002011043	L5 IT (1)	SCF-ENS2-C3_1_2-L5 IT S100b (1)
CS2002012	CS2002011044	L5 IT (2)	SCF-ENS2-C3_2_1-L5 IT S100b (2)
CS2002012	CS2002011045	L5 IT (3)	SCF-ENS2-C3_2_2-L5 IT S100b (3)
CS2002012	CS2002011046	L6 IT Car3	SCF-ENS2-C3_3_1-L6 IT Car3
CS2002012	CS2002011047	L2/3 IT (1)	SCF-ENS2-C4_1_1-L2/3 IT (1)
CS2002012	CS2002011048	L2/3 IT (2)	SCF-ENS2-C4_1_2-L2/3 IT (2)
CS2002012	CS2002011049	L2/3 IT (3)	SCF-ENS2-C4_2_1-L2/3 IT (3)
CS2002012	CS2002011050	L2/3 IT (4)	SCF-ENS2-C4_2_2-L2/3 IT (4)
CS2002012	CS2002011051	L2/3 IT (5)	SCF-ENS2-C4_2_3-L2/3 IT (5)
CS2002012	CS2002011052	Pvalb Reln	SCF-ENS2-C5_1_1-Pvalb Reln
CS2002012	CS2002011053	Pvalb Calb1	SCF-ENS2-C5_1_2-Pvalb Calb1
CS2002012	CS2002011054	Sst Myh8	SCF-ENS2-C5_2_1-Sst Myh8
CS2002012	CS2002011055	Sst Crhr2 (1)	SCF-ENS2-C5_2_2-Sst Crhr2 (1)
CS2002012	CS2002011056	Sst Crhr2 (2)	SCF-ENS2-C5_2_3-Sst Crhr2 (2)
CS2002012	CS2002011057	Sst Calb2	SCF-ENS2-C5_3_1-Sst Calb2
CS2002012	CS2002011058	Sst Hspe	SCF-ENS2-C5_3_2-Sst Hspe
CS2002012	CS2002011059	Pvalb Gabrg1	SCF-ENS2-C5_4_1-Pvalb Gabrg1
CS2002012	CS2002011060	Pvalb Vipr2	SCF-ENS2-C5_5_1-Pvalb Vipr2
CS2002012	CS2002011061	Vip Chat	SCF-ENS2-C6_1_1-Vip Chat
CS2002012	CS2002011062	Vip Crispld2	SCF-ENS2-C6_1_2-Vip Crispld2
CS2002012	CS2002011063	Lamp5 Slc35d3	SCF-ENS2-C6_2_1-Lamp5 Slc35d3
CS2002012	CS2002011064	Vip Gpc3	SCF-ENS2-C6_3_1-Vip Gpc3
CS2002012	CS2002011065	Vip Htr1f	SCF-ENS2-C6_3_2-Vip Htr1f
CS2002012	CS2002011066	Vip Igfbp6	SCF-ENS2-C6_3_3-Vip Igfbp6
CS2002012	CS2002011067	Lamp5 Pdlim5	SCF-ENS2-C6_4_1-Lamp5 Pdlim5
CS2002012	CS2002011068	Lamp5 Pax6	SCF-ENS2-C6_4_2-Lamp5 Pax6
CS2002012	CS2002011069	Sncg Col14a1	SCF-ENS2-C6_5_1-Sncg Col14a1
CS2002012	CS2002011070	Vip Serpinf1	SCF-ENS2-C6_5_2-Vip Serpinf1
CS2002012	CS2002011071	Sncg Npy2r	SCF-ENS2-C6_5_3-Sncg Npy2r
CS2002012	CS2002011072	Lamp5 Lhx6	SCF-ENS2-C6_6_1-Lamp5 Lhx6
CS2002012	CS2002011073	L6 NP Trh	SCF-ENS2-C7_1_1-L6 NP Trh
CS2002012	CS2002011074	L5 NP Trh	SCF-ENS2-C7_1_2-L5 NP Trh
CS2002012	CS2002011075	L5 NP Slc17a8 (2)	SCF-ENS2-C7_2_1-L5 NP Slc17a8 (2)
CS2002012	CS2002011076	L5 NP Slc17a8 (1)	SCF-ENS2-C7_2_2-L5 NP Slc17a8 (1)
CS2002012	CS2002011077	L6b Shisa6 (1)	SCF-ENS2-C8_1_1-L6b Shisa6 (1)
CS2002012	CS2002011078	L6b Shisa6 (2)	SCF-ENS2-C8_1_2-L6b Shisa6 (2)
CS2002012	CS2002011079	L6b Ror1	SCF-ENS2-C8_2_1-L6b Ror1
CS2002012	CS2002011080	L6b Kcnip1 (2)	SCF-ENS2-C8_3_1-L6b Kcnip1 (2)
CS2002012	CS2002011081	L6b Kcnip1 (1)	SCF-ENS2-C8_3_2-L6b Kcnip1 (1)
CS2002012	CS2002011082	L5 PT (1)	SCF-ENS2-C9_1_1-L5 ET (1)
CS2002012	CS2002011083	L5 PT (2)	SCF-ENS2-C9_2_1-L5 ET (2)
CS2002012	CS2002011084	L5 PT (3)	SCF-ENS2-C9_2_2-L5 ET (3)
CS2002012	CS2002011085	Sst Chodl	SCF-ENS2-C10_1_1-Sst Chodl

### Sheet: Multimodal_LIGER_accession
Taxonomy accession ID [https://docs.google.com/spreadsheets/d/10gYNyOhc0YHOYKjgsvLfumf65CqLeiVDCE3Wrxz4Txo/edit#gid=0]	Cell type accession	Cell type alias	Cell type alternative alias(es)
it_0	L2/3 IT
it_10	L2/3 IT
it_5	L2/3 IT
it_7	L2/3 IT
it_9	L2/3 IT
it_1	L4/5 IT
it_2	L4/5 IT
it_8	L4/5 IT
it_3	L5 IT
it_6	L5 IT
it_4	L6 IT
non_it_11	L5 PT
non_it_12	L5 PT
non_it_4	L5 PT
non_it_9	L5 PT
non_it_0	L6 CT Cpa6
non_it_1	L6 CT Cpa6
non_it_10	L6 CT Cpa6
non_it_5	L6 CT Cpa6
non_it_8	L6 CT Cpa6
non_it_2	L6 CT Pou3f2
non_it_7	L6b Ror1
non_it_3	L5/6 NP
non_it_6	L5/6 NP
mge_0	Pvalb Reln
mge_1	Pvalb Calb1
mge_10	Pvalb Gabrg1
mge_4	Pvalb Il1rapl2
mge_9	Pvalb Gpr149
mge_12	Pvalb Vipr2
mge_6	Sst Pvalb Calb2
mge_13	Sst C1ql3
mge_14	Sst Calb2
mge_2	Sst Hpse
mge_3	Sst Myh8
mge_5	Sst C1ql3
mge_7	Sst Crhr2
mge_8	Sst Myh8
mge_11	Sst Chodl
cge_15	Vip Chat
cge_3	Vip Chat
cge_7	Vip Chat
cge_10	Vip Chat
cge_11	Vip Serpinf1
cge_9	Vip Gpc3
cge_6	Vip Igfbp6
cge_2	Vip Htr1f
cge_4	Vip Mybpc1
cge_8	Sncg Npy2r
cge_13	Sncg Slc17a8
cge_14	Lamp5 Lhx6
cge_0	Lamp5 Slc35d3
cge_16	Lamp5 Slc35d3
cge_5	Lamp5 Egln3_3
cge_1	Lamp5 Pdlim5_2
cge_12	Lamp5 Pax6
non_neuron_14	Astro_Top2a
non_neuron_6	Astro Aqp4_Gfap
non_neuron_1	Astro Aqp4_Slc7a10
non_neuron_3	OPC Pdgfra
non_neuron_8	Oligo Enpp6_2
non_neuron_4	Oligo Opalin_1
non_neuron_0	Oligo Opalin_2
non_neuron_11	Oligo Opalin_2
non_neuron_5	Endo
non_neuron_7	VLMC_2
non_neuron_12	VLMC_3
non_neuron_10	VLMC_5
non_neuron_9	SMC
non_neuron_2	Micro
non_neuron_13	PVM_1
