## Supplemental Table 8 for "An integrated transcriptomic and epigenomic atlas of mouse primary motor cortex cell types"

### Sheet: Sheet1
Level 0			Level 1			Level 2
Cluster	Annotation	Color	Cluster	Annotation	Color	Cluster	Annotation	Color
1	L4/5 IT	#3CBC78	1-1	L4/5 IT (1)	#3CBC78	1-1-1	L4/5 IT (1)	#3CBC78
			1-2	L4/5 IT (2-3)	#3CBC45	1-2-1	L4/5 IT (2)	#3CBC45
						1-2-2	L4/5 IT (3)	#5DDB65
2	L6 CT	#338C5E	2-1	L6 CT Cpa6	#338C5E	2-1-1	L6 CT Cpa6 (1)	#338C5E
						2-1-2	L6 CT Cpa6 (2)	#338C5E
			2-2	L6 CT Cpa6_Gpr139	#338C5E	2-2-1	L6 CT Cpa6 (3)	#338C5E
						2-2-2	L6 CT Cpa6 (4)	#338C5E
						2-2-3	L6 CT Gpr139	#168577
						2-2-4	L6 CT Cpa6 (5)	#338C5E
			2-3	L6 CT Nxph2	#3E766C	2-3-1	L6 CT Nxph2 Pou3f2 (1)	#3E766C
						2-3-2	L6 CT Nxph2 Pou3f2 (2)	#3E766C
						2-3-3	L6 CT Nxph2 Kit	#516B78
3	L5/6 IT	#00CF1E	3-1	L6(5) IT	#3CBC92	3-1-1	L6 IT	#3CBC92
						3-1-2	L5 IT (1)	#00CF1E
			3-2	L5 IT	#00CF1E	3-2-1	L5 IT (2)	#00CF1E
						3-2-2	L5 IT (3)	#00CF1E
			3-3	L6 IT Car3	#5100FF	3-3-1	L6 IT Car3	#5100FF
4	L2/3 IT	#6F836B	4-1	L2/3 IT (1-2)	#6F836B	4-1-1	L2/3 IT (1)	#6F836B
						4-1-2	L2/3 IT (2)	#6F836B
			4-2	L2/3 IT (3-5)	#6F836B	4-2-1	L2/3 IT (3)	#6F836B
						4-2-2	L2/3 IT (4)	#6F836B
						4-2-3	L2/3 IT (5)	#6F836B
5	MGE	#BC2D71	5-1	Pvalb Reln_Calb1	#BC2D71	5-1-1	Pvalb Reln	#BC2D71
						5-1-2	Pvalb Calb1	#BC4B11
			5-2	Sst Myh8_Crhr2	#FF9F2C	5-2-1	Sst Myh8	#FF9F2C
						5-2-2	Sst Crhr2 (1)	#BE8652
						5-2-3	Sst Crhr2 (2)	#B0993C
			5-3	Sst Calb2_Hspe	#D2A328	5-3-1	Sst Calb2	#D2A328
						5-3-2	Sst Hspe	#CDB115
			5-4	Pvalb Gabrg1	#ED4C50	5-4-1	Pvalb Gabrg1	#ED4C50
			5-5	Pvalb Vipr2	#FF197F	5-5-1	Pvalb Vipr2	#FF197F
6	CGE	#B09FFF	6-1	Vip Chat_Crispld2	#FF00FF	6-1-1	Vip Chat	#FF00FF
						6-1-2	Vip Crispld2	#992E81
			6-2	Lamp5 Slc35d3	#FFA388	6-2-1	Lamp5 Slc35d3	#FFA388
			6-3	Vip Gpc3_Htr1f_lgfbp6	#B09FFF	6-3-1	Vip Gpc3	#B09FFF
						6-3-2	Vip Htr1f	#FF4DC1
						6-3-3	Vip Igfbp6	#7779BF
			6-4	Lamp5 Pdlim5_Pax6	#FF7290	6-4-1	Lamp5 Pdlim5	#FF7290
						6-4-2	Lamp5 Pax6	#DDACC9
			6-5	Sncg	#7E0ACB	6-5-1	Sncg Col14a1	#7E0ACB
						6-5-2	Vip Serpinf1	#AB1DFF
						6-5-3	Sncg Npy2r	#7A0099
			6-6	Lamp5 Lhx6	#C77963	6-6-1	Lamp5 Lhx6	#C77963
7	NP	#3C78BC	7-1	L5/6 NP	#47867A	7-1-1	L6 NP Trh	#47867A
						7-1-2	L5 NP Trh	#4D6577
			7-2	L5 NP Slc17a8	#3C78BC	7-2-1	L5 NP Slc17a8 (2)	#3C78BC
						7-2-2	L5 NP Slc17a8 (1)	#3C78BC
8	L6b	#3B4670	8-1	L6b Shisa6	#2B9880	8-1-1	L6b Shisa6 (1)	#2B9880
						8-1-2	L6b Shisa6 (2)	#207A66
			8-2	L6b Ror1	#09564C	8-2-1	L6b Ror1	#09564C
			8-3	L6b Kcnip1	#3B4670	8-3-1	L6b Kcnip1 (2)	#3B4670
						8-3-2	L6b Kcnip1 (1)	#335280
9	L5 PT	#5D8E76	9-1	L5 PT (1)	#53A367	9-1-1	L5 PT (1)	#53A367
			9-2	L5 PT (2-3)	#5D8E76	9-2-1	L5 PT (2)	#5D8E76
						9-2-2	L5 PT (3)	#518C7F
10	Sst Chodl	#FFFF00	10-1	Sst Chodl	#FFFF00	10-1-1	Sst Chodl	#FFFF00

### Sheet: Sheet2
L0	L1	L2
L2/3 IT	L2/3 IT (1-2)	L2/3 IT (1)
		L2/3 IT (2)
	L2/3 IT (3-5)	L2/3 IT (3)
		L2/3 IT (4)
		L2/3 IT (5)
L4/5 IT	L4/5 IT (1)	L4/5 IT (1)
	L4/5 IT (2-3)	L4/5 IT (2)
		L4/5 IT (3)
L5/6 IT	L5 IT	L5 IT (2)
		L5 IT (3)
	L6(5) IT	L5 IT (1)
		L6 IT
	L6 IT Car3	L6 IT Car3
L5 PT	L5 PT (1)	L5 PT (1)
	L5 PT (2-3)	L5 PT (2)
		L5 PT (3)
L6 CT	L6 CT Cpa6	L6 CT Cpa6 (1)
		L6 CT Cpa6 (2)
	L6 CT Cpa6_Gpr139	L6 CT Cpa6 (3)
		L6 CT Cpa6 (4)
		L6 CT Gpr139
		L6 CT Cpa6 (5)
	L6 CT Nxph2	L6 CT Nxph2 Pou3f2 (1)
		L6 CT Nxph2 Pou3f2 (2)
		L6 CT Nxph2 Kit
L6b	L6b Shisa6	L6b Shisa6 (1)
		L6b Shisa6 (2)
	L6b Ror1	L6b Ror1
	L6b Kcnip1	L6b Kcnip1 (2)
		L6b Kcnip1 (1)
NP	L5/6 NP	L6 NP Trh
		L5 NP Trh
	L5 NP Slc17a8	L5 NP Slc17a8 (2)
		L5 NP Slc17a8 (1)
MGE	Pvalb Gabrg1	Pvalb Gabrg1
	Pvalb Reln_Calb1	Pvalb Reln
		Pvalb Calb1
	Pvalb Vipr2	Pvalb Vipr2
	Sst Myh8_Crhr2	Sst Myh8
		Sst Crhr2 (1)
		Sst Crhr2 (2)
	Sst Calb2_Hspe	Sst Calb2
		Sst Hspe
Sst Chodl	Sst Chodl	Sst Chodl
CGE	Vip Chat_Crispld2	Vip Chat
		Vip Crispld2
	Vip Gpc3_Htr1f_lgfbp6	Vip Gpc3
		Vip Htr1f
		Vip Igfbp6
	Sncg	Sncg Npy2r
		Vip Serpinf1
		Sncg Col14a1
	Lamp5 Lhx6	Lamp5 Lhx6
	Lamp5 Slc35d3	Lamp5 Slc35d3
	Lamp5 Pdlim5_Pax6	Lamp5 Pdlim5
		Lamp5 Pax6

### Sheet: Sheet3-LIGER
L0	L1	L2		Class	cluster	annot	cluster_color
L2/3 IT	L2/3 IT (1-2)	L2/3 IT (1)		IT	it_0	L2/3 IT	#2EB934	"it_0",
		L2/3 IT (2)			it_10	L2/3 IT	#2EB934	"it_10",
	L2/3 IT (3-5)	L2/3 IT (3)			it_5	L2/3 IT	#2EB934	"it_5",
		L2/3 IT (4)			it_7	L2/3 IT	#2EB934	"it_7",
		L2/3 IT (5)			it_9	L2/3 IT	#2EB934	"it_9",
L4/5 IT	L4/5 IT (1)	L4/5 IT (1)			it_1	L4/5 IT	#52B8AA	"it_1",
	L4/5 IT (2-3)	L4/5 IT (2)			it_2	L4/5 IT	#52B8AA	"it_2",
		L4/5 IT (3)			it_8	L4/5 IT	#52B8AA	"it_8",
L5/6 IT	L5 IT	L5 IT (2)			it_3	L5 IT	#58D2C1	"it_3",
		L5 IT (3)			it_6	L5 IT	#52B4B8	"it_6",
	L6(5) IT	L5 IT (1)			it_4	L6 IT	#81791F	"it_4",
		L6 IT		non-IT	non_it_11	L5 PT	#0D5D7E	"non_it_11",
	L6 IT Car3	L6 IT Car3			non_it_12	L5 PT	#0D5D7E	"non_it_12",
L5 PT	L5 PT (1)	L5 PT (1)			non_it_4	L5 PT	#0D5D7E	"non_it_4",
	L5 PT (2-3)	L5 PT (2)			non_it_9	L5 PT	#0D5D7E	"non_it_9",
		L5 PT (3)			non_it_0	L6 CT Cpa6	#338C5E	"non_it_0",
L6 CT	L6 CT Cpa6	L6 CT Cpa6 (1)			non_it_1	L6 CT Cpa6	#338C5E	"non_it_1",
		L6 CT Cpa6 (2)			non_it_10	L6 CT Cpa6	#338C5E	"non_it_10",
	L6 CT Cpa6_Gpr139	L6 CT Cpa6 (3)			non_it_5	L6 CT Cpa6	#338C5E	"non_it_5",
		L6 CT Cpa6 (4)			non_it_8	L6 CT Cpa6	#338C5E	"non_it_8",
		L6 CT Gpr139			non_it_2	L6 CT Pou3f2	#3E766C	"non_it_2",
		L6 CT Cpa6 (5)			non_it_7	L6b Ror1	#7044AA	"non_it_7",
	L6 CT Nxph2	L6 CT Nxph2 Pou3f2 (1)			non_it_3	L5/6 NP	#47867A	"non_it_3",
		L6 CT Nxph2 Pou3f2 (2)			non_it_6	L5/6 NP	#3C78BC	"non_it_6",
		L6 CT Nxph2 Kit		MGE	mge_0	Pvalb Reln	#9C4165	"mge_0",
L6b	L6b Shisa6	L6b Shisa6 (1)			mge_1	Pvalb Calb1	#BC2D71	"mge_1",
		L6b Shisa6 (2)			mge_10	Pvalb Gabrg1	#ED4C50	"mge_10",
	L6b Ror1	L6b Ror1			mge_4	Pvalb Il1rapl2	#BC2C41	"mge_4",
	L6b Kcnip1	L6b Kcnip1 (2)			mge_9	Pvalb Gpr149	#E62A5D	"mge_9",
		L6b Kcnip1 (1)			mge_12	Pvalb Vipr2	#F4358B	"mge_12",
NP	L5/6 NP	L6 NP Trh			mge_6	Sst Pvalb Calb2	#784F14	"mge_6",
		L5 NP Trh			mge_13	Sst C1ql3	#8A2B1A	"mge_13",
	L5 NP Slc17a8	L5 NP Slc17a8 (2)			mge_14	Sst Calb2	#D2A328	"mge_14",
		L5 NP Slc17a8 (1)			mge_2	Sst Hpse	#CDB115	"mge_2",
MGE	Pvalb Gabrg1	Pvalb Gabrg1			mge_3	Sst Myh8	#FF9F2C	"mge_3",
	Pvalb Reln_Calb1	Pvalb Reln			mge_5	Sst C1ql3	#802600	"mge_5",
		Pvalb Calb1			mge_7	Sst Crhr2	#BE8652	"mge_7",
	Pvalb Vipr2	Pvalb Vipr2			mge_8	Sst Myh8	#FFB307	"mge_8",
	Sst Myh8_Crhr2	Sst Myh8			mge_11	Sst Chodl	#FFFF00	"mge_11",
		Sst Crhr2 (1)		CGE	cge_15	Vip Chat	#FF00FF	"cge_15",
		Sst Crhr2 (2)			cge_3	Vip Chat	#FF00FF	"cge_3",
	Sst Calb2_Hspe	Sst Calb2			cge_7	Vip Chat	#FF00FF	"cge_7",
		Sst Hspe			cge_10	Vip Chat	#B3128A	"cge_10",
Sst Chodl	Sst Chodl	Sst Chodl			cge_11	Vip Serpinf1	#AB1DFF	"cge_11",
CGE	Vip Chat_Crispld2	Vip Chat			cge_9	Vip Gpc3	#B09FFF	"cge_9",
		Vip Crispld2			cge_6	Vip Igfbp6	#7779BF	"cge_6",
	Vip Gpc3_Htr1f_lgfbp6	Vip Gpc3			cge_2	Vip Htr1f	#FF4DC1	"cge_2",
		Vip Htr1f			cge_4	Vip Mybpc1	#992E81	"cge_4",
		Vip Igfbp6			cge_8	Sncg Npy2r	#7A0099	"cge_8",
	Sncg	Sncg Npy2r			cge_13	Sncg Slc17a8	#9440F3	"cge_13",
		Vip Serpinf1			cge_14	Lamp5 Lhx6	#C77963	"cge_14",
		Sncg Col14a1			cge_0	Lamp5 Slc35d3	#FFA388	"cge_0",
	Lamp5 Lhx6	Lamp5 Lhx6			cge_16	Lamp5 Slc35d3	#FFA388	"cge_16",
	Lamp5 Slc35d3	Lamp5 Slc35d3			cge_5	Lamp5 Egln3_3	#F08E98	"cge_5",
	Lamp5 Pdlim5_Pax6	Lamp5 Pdlim5			cge_1	Lamp5 Pdlim5_2	#FF8C97	"cge_1",
		Lamp5 Pax6			cge_12	Lamp5 Pax6	#DDACC9	"cge_12",
				Non-neuron	non_neuron_14	Astro_Top2a	#332F26	"non_neuron_14",
					non_neuron_6	Astro Aqp4_Gfap	#5A503F	"non_neuron_6",
					non_neuron_1	Astro Aqp4_Slc7a10	#8D7C5D	"non_neuron_1",
					non_neuron_3	OPC Pdgfra	#2E3E39	"non_neuron_3",
					non_neuron_8	Oligo Enpp6_2	#5E8A79	"non_neuron_8",
					non_neuron_4	Oligo Opalin_1	#474662	"non_neuron_4",
					non_neuron_0	Oligo Opalin_2	#6CA491	"non_neuron_0",
					non_neuron_11	Oligo Opalin_2	#6CA491	"non_neuron_11",
					non_neuron_5	Endo	#8D6A62	"non_neuron_5",
					non_neuron_7	VLMC_2	#697255	"non_neuron_7",
					non_neuron_12	VLMC_3	#535944	"non_neuron_12",
					non_neuron_10	VLMC_5	#535946	"non_neuron_10",
					non_neuron_9	SMC	#A6906F	"non_neuron_9",
					non_neuron_2	Micro	#6E7C6F	"non_neuron_2",
					non_neuron_13	PVM_1	#8BA38D	"non_neuron_13",
